# *streammd*: fast low-memory duplicate marking using a Bloom filter

**DOI:** 10.1101/2022.10.12.511997

**Authors:** Conrad Leonard

## Abstract

**Summary:** The identification of duplicate reads is an essential pre-processing step in short-read sequencing analysis. For large sequencing libraries this step is typically time-consuming and resource-intensive. Here we present `streammd`: a fast, memory-efficient, single-pass duplicate marking tool operating on the principle of a Bloom filter. We show that `streammd` closely reproduces the outputs of Picard `MarkDuplicates`, a widely-used duplicate marking program, while being substantially faster and suitable for pipelined applications, and that it requires much less memory than `SAMBLASTER`, another single-pass duplicate marking tool.

**Availability and Implementation:** `streammd` is a C++ program available from GitHub (https://github.com/delocalizer/streammd) under the MIT license. Install instructions are in the `README.md` file. Unit tests are runnable with `make check`. Open issues are listed at https://github.com/delocalizer/streammd/issues.

**Supplementary information:** Supplemenatary_figures.zip

Supplementary_tables.zip
