## Supplementary tables for "*streammd*: fast low-memory duplicate marking using a Bloom filter": flag_counts.tsv

flag	picardmd	streammd
99	92308410	92308633
147	92308410	92308633
83	92276138	92275866
163	92276138	92275866
1171	3433098	3432875
1123	3433098	3432875
1187	3428433	3428705
1107	3428433	3428705
81	1382781	1382601
161	1382781	1382601
97	1374037	1374260
145	1374037	1374260
77	1118221	1118221
141	1118221	1118221
177	699911	699911
113	699911	699911
65	692293	692293
129	692293	692293
73	251782	293888
133	251782	293888
181	251155	292680
121	251155	292680
1169	288752	288529
1121	288752	288529
1185	286187	286367
1105	286187	286367
2209	110847	110938
2193	109260	109281
2145	94858	94807
2129	94753	94705
2225	87048	87011
2177	85614	85597
2161	70457	70459
2113	69942	69923
1153	57205	57205
1089	57205	57205
1201	52676	52676
1137	52676	52676
185	24474	32393
117	24474	32393
69	24207	32174
137	24207	32174
2195	28220	28334
2211	27918	27992
2131	26241	26342
2179	26146	26215
2147	26039	26178
2227	25849	25933
2163	23054	23140
2115	22793	22886
1205	60622	19097
1145	60622	19097
1157	56476	14370
1097	56476	14370
1209	21957	14038
1141	21957	14038
1161	18298	10331
1093	18298	10331
2121	4702	8714
2169	4651	8658
2185	2615	5848
2233	2690	5711
3233	5496	5405
3169	5178	5229
3217	4847	4826
3153	4618	4666
3249	4395	4432
3201	4343	4360
3185	4241	4239
3137	4177	4196
3145	5792	1780
3209	4811	1578
3193	5377	1370
3257	4244	1223
3155	1246	1145
3219	1225	1111
3235	1019	945
3171	1045	906
3203	895	826
3139	795	702
3251	745	661
3187	702	616
